# An innate immune activation state prior to vaccination predicts responsiveness to multiple vaccines

**DOI:** 10.1101/2021.09.26.461847

**Authors:** S. Fourati, LE. Tomalin, MP. Mulè, DG. Chawla, B. Gerritsen, D. Rychkov, E. Henrich, HER. Miller, T. Hagan, J. Diray-Arce, P. Dunn, The Human Immunology Project Consortium (HIPC), O. Levy, R. Gottardo, M. Sarwal, JS. Tsang, M. Suárez-Fariñas, B. Pulendran, RP. Sékaly, SH. Kleinstein

## Abstract

Many factors determine whether an individual responding to vaccination will generate an immune response that can lead to protection. Several studies have shown that the pre-vaccination immune state is associated with the antibody response to vaccines. However, the generalizability and mechanisms that underlie this association remain poorly defined. Here, we sought to identify a common pre-vaccination signature and mechanisms that could predict the immune response across a wide variety of vaccines. We leveraged the “Immune Signatures Data Resource” created by the NIH Human Immunology Project Consortium (HIPC) to integrate data from 28 studies involving 13 different vaccines and associate the blood transcriptional status of 820 healthy young adults with their responses. An unsupervised analysis of blood transcriptional profiles across studies revealed three distinct pre-vaccination states, characterized by the differential expression of genes associated with a pro-inflammatory response, cell proliferation, and metabolism alterations downstream of NFκB and IRF7. Innate and adaptive immune cell subset-specific genes were also associated with the three pre-vaccination states. Importantly, individuals whose pre-vaccination state was enriched in pro-inflammatory response genes known to be downstream of NFκB tended to have higher serum antibody responses one month after vaccination. A supervised analysis of the same data resulted in a single classifier, also enriched for NFκB regulated genes, that predicted the antibody response across most of the vaccines. Projection into single-cell RNA-sequencing data suggested that this pre-vaccination state was attributable to the signature of activation of non-classical monocytes and myeloid dendritic cells. Transcriptional signatures of acute responses to bacterial and not viral infections were enriched in the high pro-inflammatory pre-vaccination state and also included NFκB regulated genes. The pro-inflammatory pre-vaccination state was highly reminiscent of the innate activation state triggered by TLR ligands or adjuvants. These results demonstrate that wide variations in the transcriptional state of the immune system in humans can be a key determinant of responsiveness to vaccination. They also define a transcriptional signature NFκB activation at baseline, that is associated with a greater magnitude of antibody response to multiple vaccines, and suggest that modulation of the innate immune system by next-generation adjuvants targeting NFκB before vaccine administration may improve vaccine responsiveness.
