## Supplemental Table 1 for "An innate immune activation state prior to vaccination predicts responsiveness to multiple vaccines"

### Sheet: a
		Kruskal-Wallis test		low v high		mid v high		low v mid
Pathway	Geneset name	p	adj. p	estimate	adj. p	estimate	adjp	estimate	adj. p
NKs	enriched in NK cells (receptor activation) (M61.2)	1.95345e-59	1.11346e-57	2.15291	1.60122e-51	0.779388	1.11382e-08	1.37204	6.09062e-27
NKs	enriched in NK cells (III) (M157)	5.51542e-53	3.03348e-51	1.91542	7.08877e-47	0.923962	4.0123e-15	0.993016	3.97632e-14
NKs	enriched in NK cells (II) (M61.0)	1.2662e-32	5.82452e-31	1.9864	9.34912e-30	0.800037	2.43086e-05	1.18526	5.94632e-11
NKs	enriched in NK cells (I) (M7.2)	7.96112e-31	3.50289e-29	3.27952	2.57083e-28	1.40393	7.02294e-06	1.8712	5.42828e-09
T cells	T cell activation (I) (M7.1)	8.33405e-89	6.08385e-87	4.79315	7.80768e-73	1.55288	1.14872e-11	3.24277	1.07184e-48
T cells	enriched in T cells (I) (M7.0)	1.9388e-96	1.47349e-94	5.34567	1.46777e-78	1.97549	5.86005e-19	3.37737	2.47359e-47
T cells	T cell surface signature (S0)	5.11405e-81	3.47755e-79	2.93489	2.62925e-68	1.04419	8.19337e-13	1.89052	2.62241e-39
T cells	T cell differentiation via ITK and PKC (M18)	2.476e-85	1.78272e-83	3.02832	8.97825e-71	1.33558	3.53058e-21	1.70145	7.94688e-35
T cells	T cell activation (III) (M7.4)	1.92153e-80	1.26821e-78	2.98699	1.13251e-68	1.20373	2.5563e-16	1.78535	6.38853e-34
T cells	T cell activation (II) (M7.3)	1.14064e-78	7.18606e-77	3.18733	1.56021e-67	1.36863	9.72468e-18	1.82509	1.28465e-30
T cells	T cell differentiation (Th2) (M19)	5.2009e-72	3.12054e-70	2.55619	4.98069e-61	1.07728	3.03217e-16	1.47056	6.961e-29
T cells	T cell differentiation (M14)	2.22619e-77	1.38024e-75	2.87572	8.97691e-66	1.283	1.56708e-19	1.60268	1.22684e-28
T cells	T cell activation and signaling (M5.1)	6.24297e-69	3.62092e-67	2.7633	4.77601e-58	1.29201	1.68535e-19	1.45054	1.41326e-23
T cells	T cell signaling and costimulation (M44)	1.19254e-30	5.1279e-29	1.15526	4.59267e-27	0.347015	0.032421	0.823994	2.52191e-14
T cells	enriched in T cells (II) (M223)	5.39461e-69	3.18282e-67	2.14476	1.1496e-58	1.29082	6.34824e-28	0.851765	8.61704e-13
T cells	CD4 T cell surface signature Th2-stimulated (S7)	9.39667e-47	4.98023e-45	1.6581	1.14227e-39	1.07029	1.22104e-20	0.587064	1.10017e-05
T cells	T cell activation (IV) (M52)	2.29304e-07	4.35678e-06	0.453923	0.000463666	-0.0811563	1	0.544077	3.92721e-05
T cells	CD4 T cell surface signature Th1-stimulated (S6)	4.3707e-06	6.11899e-05	0.204452	1	-0.283424	0.124699	0.495539	8.7076e-05
	signaling in T cells (I) (M35.0)	2.96672e-06	4.45008e-05	-0.516534	0.0001624	-0.087279	1	-0.431734	0.00886366
T cells	cell division in stimulated CD4 T cells (M4.6)	2.05828e-13	6.38068e-12	0.563455	0.00027224	0.878402	1.02386e-11	-0.307604	0.387719
T cells	mitotic cell cycle in stimulated CD4 T cells (M4.9)	3.90059e-11	1.01415e-09	0.493459	0.00663548	0.82625	6.19402e-10	-0.326208	0.483098
T cells	mitotic cell cycle in stimulated CD4 T cells (M4.5)	7.90584e-24	3.32045e-22	1.27338	1.61952e-19	0.952521	8.82298e-12	0.322173	0.756319
T cells	mitotic cell cycle in stimulated CD4 T cells (M4.11)	3.26899e-13	9.80697e-12	0.753466	1.12408e-09	0.569504	6.23438e-07	0.183069	1
T cells	signaling in T cells (II) (M35.1)	2.94889e-05	0.000353867	0.3961	0.00491191	0.378944	0.0141505	0.0173486	1
B cells	B cell development/activation (M58)	1.02088e-31	4.59396e-30	-0.9488	3.7551e-22	0.0809985	1	-1.02419	2.07994e-24
B cells	B cell development (M9)	6.99935e-59	3.91964e-57	-1.56491	3.66743e-53	-0.575499	4.30025e-09	-0.994035	2.47945e-23
B cells	B cell surface signature (S2)	2.98913e-07	5.38044e-06	0.598049	0.0171661	-0.344032	1	0.945666	9.09961e-06
B cells	enriched in B cells (III) (M47.2)	8.43568e-13	2.36199e-11	0.217747	1	1.05126	5.14856e-11	-0.823495	1.10017e-05
B cells	enriched in B cell differentiation (M123)	7.20812e-05	0.000720812	0.201204	1	-0.255187	0.609221	0.466199	0.000990646
B cells	enriched in B cells (V) (M47.4)	4.28713e-18	1.50049e-16	0.873022	7.39446e-16	0.502682	1.15528e-05	0.375528	0.0154765
B cells	enriched in B cells (VI) (M69)	3.84073e-21	1.49788e-19	1.97728	1.20243e-19	1.19986	1.19736e-06	0.769412	0.0478544
B cells	Naive B cell surface signature (S8)	0.00106679	0.00960114	0.0396453	1	-0.325856	0.102618	0.367536	0.0622939
B cells	enriched in B cells (I) (M47.0)	2.65069e-21	1.06028e-19	2.63381	3.25296e-19	1.70228	1.34397e-07	0.939369	0.0965317
B cells	TBA (source: naive B cells) (M152.1)	5.99386e-12	1.61834e-10	-0.704385	2.45488e-10	-0.385376	0.00473598	-0.323817	0.11575
B cells	enriched in B cells (IV) (M47.3)	5.87535e-10	1.35133e-08	0.365737	0.143111	0.78436	5.12994e-09	-0.419018	0.11575
B cells	plasma cells & B cells, immunoglobulins (M156.0)	1.06247e-20	3.93114e-19	1.55836	3.96036e-19	0.978072	6.23438e-07	0.56862	0.122396
B cells	enriched in B cells (II) (M47.1)	2.83555e-22	1.16257e-20	2.16173	5.83406e-19	1.61182	3.59468e-10	0.541694	0.92266
B cells	TBA (source: B cells) (M217)	5.15619e-11	1.28905e-09	-0.459411	0.000113358	-0.657348	1.57036e-08	0.204235	1
B cells	TBA (source: B cells) (M152.0)	9.92368e-10	2.18321e-08	-0.525983	1.65715e-05	-0.586566	1.6134e-06	0.0530136	1
B cells	TBA (source: memory B cells) (M152.2)	5.36747e-13	1.55657e-11	-0.67467	1.54334e-10	-0.481281	1.52758e-05	-0.192048	1
E2F MYC	HALLMARK_MYC_TARGETS_V2	2.04661e-37	9.82373e-36	1.99904	8.0503e-34	0.96297	1.52311e-09	1.04731	1.8456e-09
E2F MYC	E2F1 targets (Q3) (M10.0)	8.20316e-41	4.18361e-39	1.4991	2.47014e-33	1.09922	1.64881e-21	0.381506	0.0544918
E2F MYC	HALLMARK_MYC_TARGETS_V1	5.70184e-89	4.21936e-87	5.74065	9.35575e-64	4.70965	3.0909e-61	1.01121	0.0572045
E2F MYC	cell division - E2F transcription network (M4.8)	4.85492e-40	2.42746e-38	1.3805	7.93885e-28	1.2775	6.34768e-28	0.104385	1
E2F MYC	HALLMARK_E2F_TARGETS	1.83313e-76	1.11821e-74	3.58033	7.12281e-49	3.61526	1.20835e-59	-0.0560533	1
E2F MYC	E2F1 targets (Q4) (M10.1)	1.23763e-38	6.06437e-37	1.30567	5.43188e-23	1.42009	1.10245e-30	-0.111844	1
E2F MYC	C-MYC transcriptional network (M4.12)	5.56477e-08	1.11295e-06	0.436462	0.0145248	0.605348	1.31147e-06	-0.174079	1
Inflammation	HALLMARK_COMPLEMENT	6.67372e-85	4.73834e-83	-3.20451	1.50013e-70	-0.91435	5.929e-09	-2.29279	2.05325e-47
Inflammation	HALLMARK_IL6_JAK_STAT3_SIGNALING	5.53292e-79	3.54107e-77	-2.85527	3.5371e-64	-0.870007	1.67089e-08	-1.9602	9.04798e-46
Inflammation	HALLMARK_INFLAMMATORY_RESPONSE	1.5926e-80	1.06704e-78	-4.02315	1.48982e-66	-1.73881	3.57624e-19	-2.24764	5.74848e-34
Inflammation	HALLMARK_TNFA_SIGNALING_VIA_NFKB	1.95482e-44	1.01651e-42	-4.50016	4.90312e-39	-2.04968	5.99817e-09	-2.49426	5.25063e-16
Monocytes DCs	enriched in monocytes (II) (M11.0)	4.73177e-115	3.7381e-113	-11.7752	7.58768e-89	-2.78142	2.23504e-11	-8.84832	1.75042e-75
Monocytes DCs	enriched in monocytes (IV) (M118.0)	3.60832e-100	2.77841e-98	-5.01585	8.3824e-79	-1.03749	1.03802e-05	-3.90276	3.46092e-67
Monocytes DCs	enriched in monocytes (III) (M73)	4.67695e-95	3.50772e-93	-3.39891	2.12476e-74	-0.962602	3.76064e-11	-2.42508	9.17937e-59
Monocytes DCs	enriched in activated dendritic cells/monocytes (M64)	1.79059e-110	1.39666e-108	-3.96727	1.42993e-85	-1.58863	1.17567e-29	-2.33903	7.85857e-53
Monocytes DCs	enriched in monocytes (surface) (M118.1)	2.6172e-84	1.83204e-82	-2.07922	1.04783e-68	-0.46539	6.02164e-06	-1.60891	8.15924e-52
Monocytes DCs	complement and other receptors in DCs (M40)	6.65014e-83	4.5886e-81	-2.5181	1.09883e-68	-0.512463	0.000416658	-2.00026	3.93869e-51
Monocytes DCs	enriched in monocytes (I) (M4.15)	7.4519e-80	4.84374e-78	-2.72618	6.35804e-68	-0.719123	4.55233e-08	-1.99651	1.07448e-42
Monocytes DCs	enriched in myeloid cells and monocytes (M81)	7.66822e-49	4.14084e-47	-2.74333	2.34733e-44	-0.939929	2.28152e-06	-1.79616	7.37128e-20
Monocytes DCs	CD1 and other DC receptors (M50)	6.73742e-35	3.16659e-33	-1.31383	2.05377e-31	-0.316319	0.0772331	-1.00289	1.00474e-16
ISGs	HALLMARK_INTERFERON_GAMMA_RESPONSE	4.95671e-17	1.68528e-15	-2.24839	2.07018e-13	-0.387597	1	-1.82687	4.94907e-10
ISGs	HALLMARK_INTERFERON_ALPHA_RESPONSE	1.7135e-10	4.1124e-09	-1.70221	1.13686e-08	-0.488016	1	-1.23858	0.000223369
ISGs	type I interferon response (M127)	5.98516e-06	7.7807e-05	-0.627411	0.00286019	0.0364108	1	-0.708255	0.000736123
	interferon alpha response (I) (M158.0)	2.34938e-06	3.99394e-05	-0.409225	0.00193963	-0.4315	0.00091205	0.0232762	1
	HALLMARK_IL2_STAT5_SIGNALING	7.76505e-17	2.56247e-15	-1.02537	1.50179e-14	-0.321094	0.404159	-0.708962	3.85586e-07
	immuregulation - monocytes, T and B cells (M57)	3.0694e-14	9.82208e-13	0.812313	3.88546e-13	0.276701	0.455792	0.53625	0.000155432
	leukocyte activation and migration (M45)	4.41313e-09	9.26757e-08	0.683651	1.25077e-07	0.215272	1	0.470051	0.0058795
	T & B cell development, activation (M62.0)	5.01753e-21	1.90666e-19	0.888265	1.09769e-18	0.571677	1.44191e-07	0.315125	0.0616747
	leukocyte migration (M88.0)	1.17051e-19	4.21383e-18	-0.583137	2.27701e-07	-0.893909	2.44101e-17	0.310191	0.161487
	integrin mediated leukocyte migration (M39)	3.376e-05	0.00037136	0.440737	0.000766542	0.202151	1	0.240816	0.822062
	enriched for cell migration (M122)	2.46209e-06	3.99394e-05	-0.365442	0.00635303	-0.439801	0.000382938	0.0713269	1

### Sheet: b
		inflam.hi vs inflam.lo
Gene	Geneset	logFC	P.Value	adj.P.Val
PLSCR1	type I interferon response (M127)	0.426988	1.8206e-15	1.94725e-14
IRF7	type I interferon response (M127)	0.286409	2.665e-15	2.79992e-14
IFIT1	type I interferon response (M127)	0.405992	7.8765e-07	3.17135e-06
RSAD2	type I interferon response (M127)	0.30702	0.000569981	0.00153507
STAT1	type I interferon response (M127)	0.0925343	0.00435864	0.00989448
HERC5	type I interferon response (M127)	0.1372	0.00718291	0.0155599
IFITM1	type I interferon response (M127)	-0.0353687	0.127791	0.193734
DDX60	type I interferon response (M127)	-0.0670712	0.182453	0.262238
IFIH1	type I interferon response (M127)	-0.00722287	0.881344	0.914624
ST14	interferon alpha response (I) (M158.0)	0.27499	2.88316e-07	1.2406e-06
COL8A1	interferon alpha response (I) (M158.0)	0.117196	0.0303334	0.0559307
ADAMTS20	interferon alpha response (I) (M158.0)	0.0884571	0.0654611	0.109149
ITGB4	interferon alpha response (I) (M158.0)	0.087464	0.0693901	0.114883
LAMC2	interferon alpha response (I) (M158.0)	0.0580311	0.219411	0.305029
IMPG2	interferon alpha response (I) (M158.0)	0.0573136	0.269406	0.361671
LHCGR	interferon alpha response (I) (M158.0)	0.0364207	0.294597	0.389169
FGF5	interferon alpha response (I) (M158.0)	-0.0421504	0.34287	0.439079
IFNA10	interferon alpha response (I) (M158.0)	0.0408275	0.375272	0.472638
TNR	interferon alpha response (I) (M158.0)	-0.0309157	0.405133	0.502233
MMP12	interferon alpha response (I) (M158.0)	-0.030596	0.411572	0.50859
IFNA16	interferon alpha response (I) (M158.0)	0.0340855	0.477453	0.56942
ADAMTS20	interferon alpha response (II) (M158.1)	0.0884571	0.0654611	0.109149
LHCGR	interferon alpha response (II) (M158.1)	0.0364207	0.294597	0.389169
IFNA21	interferon alpha response (II) (M158.1)	0.0460991	0.366701	0.463826
IFNA10	interferon alpha response (II) (M158.1)	0.0408275	0.375272	0.472638
IFNA16	interferon alpha response (II) (M158.1)	0.0340855	0.477453	0.56942
PRL	interferon alpha response (II) (M158.1)	0.0246116	0.524314	0.613768
IFNA2	interferon alpha response (II) (M158.1)	0.00636842	0.871939	0.907572
IFNA5	interferon alpha response (II) (M158.1)	0.0048204	0.884716	0.917086
