## Supplemental Table 2 for "An innate immune activation state prior to vaccination predicts responsiveness to multiple vaccines"

### Sheet: Sheet1
Geneset	Coefficient	Estimate	Pr(>|t|)
HALLMARK_INFLAMMATORY_RESPONSE	inflam.mid vs inflam.lo	1.7929	< 2e-16
HALLMARK_INFLAMMATORY_RESPONSE	inflam.high vs. inflam.lo	3.7687	< 2e-16
HALLMARK_IL6_JAK_STAT3_SIGNALING	inflam.mid vs inflam.lo	1.3107	< 2e-16
HALLMARK_IL6_JAK_STAT3_SIGNALING	inflam.high vs. inflam.lo	2.7793	< 2e-16
HALLMARK_COMPLEMENT	inflam.mid vs inflam.lo	1.6548	< 2e-16
HALLMARK_COMPLEMENT	inflam.high vs. inflam.lo	3.2662	< 2e-16
HALLMARK_TNFA_SIGNALING_VIA_NFKB	inflam.mid vs inflam.lo	1.9395	3.42e-11
HALLMARK_TNFA_SIGNALING_VIA_NFKB	inflam.high vs. inflam.lo	4.4427	< 2e-16
