## Supplemental Table 3 for "An innate immune activation state prior to vaccination predicts responsiveness to multiple vaccines"

### Sheet: Sheet1
Vaccine	NFkB targets	IRF targets
Hepatitis B.Inactivated	Response	Response
Influenza.Inactivated	Response	Response
Influenza.Live attenuated	Response	Response
Varicella Zoster.Live attenuated	Response	Response
Yellow Fever.Live attenuated	Response	Hyporesponse
Smallpox.Live attenuated	Hyporesponse	Hyporesponse
Meningococcus	Hyporesponse	Response
Pneumococcus.Polysaccharide	Hyporesponse	Response
Tuberculosis.Recombinant Viral Vector	Hyporesponse	Response
